# MALDI-IM-MS Imaging of Brain Sterols and Lipids in a Mouse Model of Smith-Lemli-Opitz Syndrome

**DOI:** 10.1101/2023.10.02.560415

**Authors:** Amy Li, Libin Xu

## Abstract

Smith-Lemli-Opitz syndrome (SLOS) is a neurodevelopmental disorder caused by genetic mutations in the *DHCR7* gene, which encodes the enzyme 3β-hydroxysterol-Δ^7^-reductase (DHCR7) that catalyzes the last step of cholesterol synthesis, resulting in deficiency in cholesterol and accumulation of its precursor, 7-dehydrocholesterol (7-DHC). To understand how the brain regions are differentially affected by the defective Dhcr7, we aim to map the regional distribution of sterols and other lipids in neonatal brains from a *Dhcr7*-KO mouse model of SLOS, using mass spectrometry imaging (MSI). MSI enables spatial localization of biomolecules *in situ* on the surface of a tissue section, which is particularly useful for mapping the changes that occur within a metabolic disorder such as SLOS, and in an anatomically complex organ such as the brain. In this work, using MALDI-ion mobility (IM)-MSI, we successfully determined the regional distribution of features that correspond to cholesterol, 7-DHC/desmosterol, and the precursor of desmosterol, 7-dehydrodesmosterol, in WT and *Dhcr7*-KO mice. Interestingly, we also observed *m/z* values that match the major oxysterol metabolites of 7-DHC (DHCEO and hydroxy-7-DHC), which displayed similar patterns to 7-DHC. We then identified brain lipids using *m/z* and CCS at the Lipid Species-level and curated a collection of MALDI-IM-MS-derived lipid CCS values. Subsequent statistical analysis of regions-of-interest allowed us to identify differentially expressed lipids between *Dhcr7*- KO and WT brains, which could contribute to defects in myelination, neurogenesis, neuroinflammation, and learning and memory in SLOS.
