## Supplemental Table S1 for "MALDI-IM-MS Imaging of Brain Sterols and Lipids in a Mouse Model of Smith-Lemli-Opitz Syndrome"

### Sheet: pos
m/z	Drift Time (bins)	CCS (Å2)	ID	ref m/z	ref CCS	m/z error (ppm)	CCS % error	CCS source	Alternate IDs	p[1]	p(corr)[1]	p(corr) > 0.9		Bold = Lipids shown in Figure 3
369.36	55.87	207.63	Sterol	369.352	207.28	21.6596	0.168854	This study		0.0739	0.994803	*
367.341	54.8	205.91	Sterol	367.336	205.68	13.6115	0.111824	This study		-0.0244	-0.906179	*
365.323	54.59	205.61	Sterol	365.32	205.6	8.21198	0.00486381	This study		-0.1045	-0.995013	*
363.307	53.75	204.27	Sterol	363.305	203.7	5.50502	0.279823	This study		-0.088	-0.994861	*
417.325	59.48	212.56	Oxysterol	417.336	212.9	26.3577	0.159699	This study		-0.0184	-0.997618	*
399.329	58.47	211.26	Oxysterol	399.326	210.8	7.51266	0.218216	This study		-0.0512	-0.998252	*
381.318	55.97	207.54	Oxysterol	381.315	206.6	7.86751	0.454985	This study		-0.0623	-0.997636	*
383.334	56.15	207.79	Oxysterol	383.331	207.5	7.82613	0.139759	This study		-0.0334	-0.99157	*
468.319	68.63	226.24	LPC(14:0)_[M+H]+	468.309	222	20.4993	1.90991	LiPydomics		-0.002	-0.253875
480.357	70.63	229.17	LPC(p16:0)_[M+H]+	480.345	222.6	24.7738	2.95148	LiPydomics		-0.0029	-0.465468
482.357	70.71	229.26	LPC(o16:0)_[M+H]+	482.361	230.2	8.70717	0.408341	LiPydomics		-0.0037	-0.59205
492.299	68.55	225.76	LPC(16:2)_[M+H]+	492.309	222.1	21.1249	1.64791	LiPydomics		-0.0105	-0.901043	*
494.329	69.16	226.69	LPC(16:1)_[M+H]+	494.325	225.6	7.88955	0.483156	LiPydomics		-0.0124	-0.953094	*
496.346	71.19	229.81	LPC(16:0)_[M+H]+	496.34	229.3	11.4841	0.222416	LiPydomics		-0.0188	-0.959858	*
510.378	78.12	240.21	LPC(o18:0)_[M+H]+	510.392	237.1	28.6054	1.31168	LiPydomics		-0.0157	-0.973355	*
520.326	73.5	233.04	LPC(18:2)_[M+H]+	520.34	229.5	26.9055	1.54248	LiPydomics		-0.0133	-0.96701	*
522.341	76.3	237.29	LPC(18:1)_[M+H]+	522.356	232.9	28.9075	1.88493	LiPydomics		-0.018	-0.958638	*
524.361	76.18	237.08	LPC(18:0)_[M+H]+	524.372	236.4	19.6426	0.287648	LiPydomics		-0.0213	-0.955892	*
520.519	85.71	251.43	Cer(d34:1)_[M+H-H2O]+	520.509	254.7	19.5962	1.28386	HMDB		0.0058	0.942429	*
546.535	87.08	253.11	Cer(d36:2)_[M+H-H2O]+	546.524	257.6	20.3102	1.74301	HMDB		0.0058	0.912583	*
548.551	89.98	257.35	Cer(d36:1)_[M+H-H2O]+	548.541	261.9	18.5948	1.7373	HMDB		0.0136	0.972668	*
551.512	88.7	255.43	DG(32:0)_[M+H-H2O]+	551.504	256.2	15.2311	0.300546	LiPydomics		-0.0033	-0.317619
599.509	88.79	255.01	DG(36:4)_[M+H-H2O]+	599.504	258.7	7.67301	1.42636	LiPydomics		-0.0184	-0.960576	*
603.543	92.5	260.37	DG(36:2)_[M+H-H2O]+	603.535	263.9	12.4268	1.33763	LiPydomics		-0.0103	-0.913408	*
706.549	103.98	275.78	PC(30:0)_[M+H]+	706.539	276.1	15.2858	0.1159	LiPydomics		-0.0066	-0.656495
726.514	103.38	274.77	PC(32:4)_[M+H]+	726.507	273.5	8.94692	0.464351	LiPydomics	PC(30:1)_[M+Na]+	-0.0132	-0.962208	*
728.53	105.79	278.13	PC(32:3)_[M+H]+	728.523	275.7	9.60848	0.881393	LiPydomics	PC(30:0)_[M+Na]+	-0.0182	-0.941299	*
730.544	105.19	277.28	PC(32:2)_[M+H]+	730.539	278	7.80246	0.258993	LiPydomics		-0.011	-0.934315	*
732.563	106.36	278.9	PC(32:1)_[M+H]+	732.554	280.3	12.5588	0.499465	LiPydomics		-0.0221	-0.868651
734.581	108.28	281.56	PC(32:0)_[M+H]+	734.57	282.6	14.9747	0.368011	LiPydomics		0.0069	0.429961
752.531	106.65	279.15	PC(34:5)_[M+H]+	752.523	278	11.1624	0.413669	LiPydomics		-0.0149	-0.954634	*
754.544	107.67	280.55	PC(34:4)_[M+H]+	754.539	280.1	6.62657	0.160657	LiPydomics	PC(32:1)_[M+Na]+	-0.0327	-0.958387	*
756.561	109.95	283.71	PC(34:3)_[M+H]+	756.554	282.3	8.98812	0.499469	LiPydomics		-0.0251	-0.933497	*
758.575	109.29	282.78	PC(34:2)_[M+H]+	758.57	284.4	6.72318	0.56962	LiPydomics		-0.0156	-0.925371	*
760.595	110.4	284.3	PC(34:1)_[M+H]+	760.586	286.7	12.2274	0.837112	LiPydomics		-0.0311	-0.940213	*
762.604	111.14	285.31	PC(34:0)_[M+H]+	762.601	288.9	3.67164	1.24264	LiPydomics		-0.0111	-0.913499	*
780.559	110.12	283.76	PC(36:5)_[M+H]+	780.554	284.6	6.53382	0.295151	LiPydomics	PC(34:2)_[M+Na]+	-0.0185	-0.947846	*
782.575	111.83	286.11	PC(36:4)_[M+H]+	782.57	286.6	6.51699	0.17097	LiPydomics	PC(34:1)_[M+Na]+	-0.0447	-0.951448	*
784.584	112.92	287.6	PC(36:3)_[M+H]+	784.586	288.6	1.91184	0.3465	LiPydomics	PC(34:0)_[M+Na]+	-0.0189	-0.94475	*
786.608	113.19	287.95	PC(36:2)_[M+H]+	786.601	290.8	9.02617	0.980055	LiPydomics		-0.0115	-0.934496	*
788.626	114.86	290.23	PC(36:1)_[M+H]+	788.617	292.9	11.032	0.911574	LiPydomics		-0.0124	-0.947174	*
796.535	110.93	284.77	PC(34:2)_[M+K]+	796.526	285.1	11.2991	0.115749	HMDB	PE(p40:7)_[M+Na]+	-0.0191	-0.913484	*
804.558	112.5	286.88	PC(38:7)_[M+H]+	804.554	287.1	4.35023	0.0766284	LiPydomics	PC(36:4)_[M+Na]+	-0.0127	-0.933353	*
806.577	113.67	288.47	PC(38:6)_[M+H]+	806.57	288.9	8.92669	0.14884	LiPydomics	PC(36:3)_[M+Na]+	-0.0098	-0.929686	*
808.59	114.54	289.65	PC(38:5)_[M+H]+	808.586	290.9	5.81262	0.429701	LiPydomics	PC(36:2)_[M+Na]+	-0.016	-0.943479	*
810.606	116.18	291.88	PC(38:4)_[M+H]+	810.601	292.8	6.0449	0.314208	LiPydomics	PC(36:1)_[M+Na]+	-0.019	-0.961775	*
830.571	115.77	291.18	PC(40:8)_[M+H]+	830.57	291.5	0.842795	0.109777	LiPydomics	PC(38:5)_[M+Na]+	-0.0087	-0.928399	*
832.589	116.92	292.74	PC(40:7)_[M+H]+	832.586	293.3	4.20377	0.190931	LiPydomics	PC(38:4)_[M+Na]+	-0.0097	-0.902563	*

### Sheet: neg
m/z	Drift Time (bins)	CCS (Å2)	ID	ref m/z	ref CCS	m/z error (ppm)	CCS % error	ref CCS source	Alternate IDs	p[1]	p(corr)[1]	p(corr) > 0.9		Bold = Lipids shown in Figure 3
227.202	36.57	166.59	FA(14:0)_[M-H]-	227.201	162.917	1.76055	2.25452	HMDB		-0.0254	-0.914453	*
255.234	39.79	172.23	FA(16:0)_[M-H]-	255.232	168.6	4.7016	2.15302	LiPydomics		-0.0529	-0.696101
253.218	38.87	170.39	FA(16:1)_[M-H]-	253.217	167	3.15935	2.02994	LiPydomics		-0.0461	-0.866486
283.265	43.33	178.48	FA(18:0)_[M-H]-	283.264	175.8	3.53028	1.52446	LiPydomics		-0.108	-0.929154	*
281.249	42.51	176.9	FA(18:1)_[M-H]-	281.248	174.2	3.55558	1.54994	LiPydomics		-0.0885	-0.927562	*
279.233	42.2	176.34	FA(18:2)_[M-H]-	279.232	172.7	3.22312	2.1077	LiPydomics		-0.0168	-0.733437
309.28	46.17	183.36	FA(20:1)_[M-H]-	309.279	181.4	2.58666	1.08049	LiPydomics		-0.0148	-0.76711
307.264	45.91	182.9	FA(20:2)_[M-H]-	307.264	179.9	0.650907	1.66759	LiPydomics		-0.0154	-0.74975
305.248	45.65	182.45	FA(20:3)_[M-H]-	305.248	178.4	0.327602	2.27018	LiPydomics		-0.0357	-0.963863	*
303.233	45.65	182.5	FA(20:4)_[M-H]-	303.232	182.275	3.62758	0.12344	HMDB		-0.0569	-0.862815
333.28	49.18	188.57	FA(22:3)_[M-H]-	333.279	185.4	0.900146	1.70982	LiPydomics		-0.0315	-0.942361	*
331.261	48.86	188.01	FA(22:4)_[M-H]-	331.264	184.1	6.94311	2.12385	LiPydomics		-0.0168	-0.343691
329.248	48.8	187.94	FA(22:5)_[M-H]-	329.248	182.8	0.911167	2.81182	LiPydomics		-0.0193	-0.812053
327.233	48.75	187.89	FA(22:6)_[M-H]-	327.232	188.411	3.36153	0.276523	HMDB		-0.0075	-0.156224
357.28	52.39	194.1	FA(24:5)_[M-H]-	357.279	189.6	2.51904	2.37342	LiPydomics		-0.0126	-0.653933
744.556	100.3	268.46	Fragment of PC(16:0/18:1)	744.554	269.7	2.82048	0.45977	LiPydomics		-0.0637	-0.807794
409.237	54.66	197.3	LPA(16:0)_[M-H]-	409.236	200.7	1.46615	1.69407	HMDB		-0.0325	-0.898712
407.222	53.41	195.03	LPA(16:1)_[M-H]-	407.22	198.6	4.17464	1.79758	HMDB		-0.0203	-0.793964
437.269	58.76	204.29	LPA(18:0)_[M-H]-	437.267	208	4.11647	1.78365	HMDB		-0.0592	-0.920762	*
435.253	57.57	202.18	LPA(18:1)_[M-H]-	435.252	206.5	2.75703	2.09201	HMDB		-0.0321	-0.739487
433.238	56.44	200.16	LPA(18:2)_[M-H]-	433.236	205.1	3.69314	2.40858	HMDB		-0.0157	-0.838867
452.28	60.19	206.62	LPE(16:0)_[M-H]-	452.278	206.3	4.64317	0.155114	LiPydomics		-0.0376	-0.955758	*
450.267	58.99	204.5	LPE(16:1)_[M-H]-	450.262	204.1	10.4384	0.195982	LiPydomics		-0.0116	-0.722269
480.31	64.31	213.47	LPE(18:0)_[M-H]-	480.309	213.4	2.29019	0.0328022	LiPydomics		-0.0608	-0.957185	*
478.295	63.18	211.52	LPE(18:1)_[M-H]-	478.293	211.3	2.50892	0.104117	LiPydomics		-0.042	-0.979843	*
508.339	68.65	220.56	LPE(20:0)_[M-H]-	508.34	220.5	1.57375	0.0272109	LiPydomics		-0.021	-0.975151	*
506.325	67.48	218.59	LPE(20:1)_[M-H]-	506.325	218.4	1.38251	0.0869963	LiPydomics		-0.0308	-0.96944	*
504.311	66.91	217.64	LPE(20:2)_[M-H]-	504.309	216.5	3.17266	0.526559	LiPydomics		-0.0173	-0.932329	*
500.28	63.86	212.42	LPE(20:4)_[M-H]-	500.278	212.8	3.79789	0.178571	LiPydomics		-0.0238	-0.980897	*
498.268	61.3	207.95	LPE(20:5)_[M-H]-	498.262	211.1	12.4433	1.49218	LiPydomics		-0.0069	-0.562082
528.309	67.44	218.25	LPE(22:4)_[M-H]-	528.309	219.9	0.757133	0.750341	LiPydomics		-0.0167	-0.853086
526.294	66.33	216.37	LPE(22:5)_[M-H]-	526.293	218.2	1.71007	0.83868	LiPydomics		-0.0149	-0.864888
524.279	66.05	215.91	LPE(22:6)_[M-H]-	524.278	216.6	2.4796	0.31856	LiPydomics		-0.0303	-0.905827	*
554.324	70.17	222.59	LPE(24:5)_[M-H]-	554.325	225.3	0.360799	1.20284	LiPydomics		-0.0224	-0.943911	*
466.33	63.24	211.8	LPE(o18:0)_[M-H]-	466.33	214.7	1.28664	1.35072	LiPydomics		-0.0118	-0.634004
436.284	59.5	205.64	LPE(p16:0)_[M-H]-	436.283	204.6	2.29209	0.508309	LiPydomics		-0.0059	-0.151509
434.267	58.15	203.24	LPE(p16:1)_[M-H]-	434.267	202.3	1.61191	0.464656	LiPydomics		-0.0127	-0.564992
462.299	62.11	209.87	LPE(p18:1)_[M-H]-	462.298	209	1.51417	0.416268	LiPydomics		-0.0253	-0.782536
460.284	60.91	207.78	LPE(p18:2)_[M-H]-	460.283	206.8	2.60709	0.473888	LiPydomics		-0.0166	-0.801689
492.352	65.64	215.61	LPE(p20:0)_[M-H]-	492.345	218	13.2021	1.09633	LiPydomics		0.0306	0.936143	*
490.333	65.84	215.98	LPE(p20:1)_[M-H]-	490.33	215.7	6.73016	0.12981	LiPydomics		-0.0009	-0.057212
483.273	63.97	212.83	LPG(16:0)_[M-H]-	483.272	212.9	2.06923	0.0328793	LiPydomics		-0.0141	-0.845879
491.28	64.33	213.35	LPG(o18:3)_[M-H]-	491.277	214.7	5.08877	0.628784	LiPydomics		-0.0137	-0.890519
571.29	73.18	227.44	LPI(16:0)_[M-H]-	571.289	231.5	1.40034	1.75378	HMDB		-0.0534	-0.952028	*
599.321	77.58	234.39	LPI(18:0)_[M-H]-	599.32	237.8	1.66856	1.43398	HMDB		-0.1311	-0.987928	*
524.302	70.25	223.07	LPS(18:0)_[M-H]-	524.299	225.7	5.53119	1.16526	HMDB		-0.0134	-0.844637
673.483	91.05	255.03	PA(18:1/16:0)_[M-H]-	673.481	255.5	3.71206	0.183953	LiPydomics		-0.0266	-0.42745
619.435	83.88	244.32	PA(30:0)_[M-H]-	619.434	244.6	2.09869	0.114473	LiPydomics		-0.0089	-0.521985
647.466	87.9	250.38	PA(32:0)_[M-H]-	647.465	250.9	2.00783	0.207254	LiPydomics		0.0041	0.100671
645.452	86.94	248.9	PA(32:1)_[M-H]-	645.449	249.2	3.25355	0.120385	LiPydomics		-0.0212	-0.534861
643.435	85.89	247.27	PA(32:2)_[M-H]-	643.434	247.6	1.86499	0.133279	LiPydomics		-0.0143	-0.738085
675.492	91.42	255.58	PA(34:0)_[M-H]-	675.496	257.1	6.21765	0.59121	LiPydomics		-0.0041	-0.158736
671.467	89.97	253.38	PA(34:2)_[M-H]-	671.465	253.9	3.42535	0.204805	LiPydomics		-0.0253	-0.573955
669.451	89.11	252.06	PA(34:3)_[M-H]-	669.449	252.4	2.09127	0.134707	LiPydomics		-0.0149	-0.876723
665.422	87.86	250.15	PA(34:5)_[M-H]-	665.418	249.4	6.31182	0.300722	LiPydomics		0.0126	0.744177
703.529	95.48	261.55	PA(36:0)_[M-H]-	703.528	263.3	1.27927	0.664641	LiPydomics		-0.0076	-0.587217
701.515	95.15	261.06	PA(36:1)_[M-H]-	701.512	261.7	3.56373	0.244555	LiPydomics		-0.0307	-0.697757
699.499	94.17	259.59	PA(36:2)_[M-H]-	699.496	260.2	3.43104	0.234435	LiPydomics		-0.0457	-0.814294
697.482	93.13	258.02	PA(36:3)_[M-H]-	697.481	258.7	2.1506	0.262853	LiPydomics		-0.0179	-0.882789
695.467	92.46	257.01	PA(36:4)_[M-H]-	695.465	257.2	2.30062	0.0738725	LiPydomics		-0.0222	-0.969529	*
727.531	98.54	265.96	PA(38:2)_[M-H]-	727.528	266.3	4.12355	0.127676	LiPydomics		-0.0198	-0.776199
725.513	97.35	264.19	PA(38:3)_[M-H]-	725.512	264.9	0.551335	0.268026	LiPydomics		-0.023	-0.804778
723.501	96.82	263.41	PA(38:4)_[M-H]-	723.496	263.5	6.49623	0.0341556	LiPydomics		-0.0217	-0.480526
721.482	95.7	261.73	PA(38:5)_[M-H]-	721.481	262.1	2.35627	0.141167	LiPydomics		-0.0189	-0.635725
719.466	95.15	260.92	PA(38:6)_[M-H]-	719.465	260.8	1.11194	0.0460123	LiPydomics		-0.0255	-0.946783	*
753.55	101.83	270.66	PA(40:3)_[M-H]-	753.543	271	8.49321	0.125461	LiPydomics		-0.0127	-0.850781
751.536	101.02	269.48	PA(40:4)_[M-H]-	751.528	269.6	10.778	0.0445104	LiPydomics		-0.0108	-0.263862
749.515	100.03	268.02	PA(40:5)_[M-H]-	749.512	268.3	3.3355	0.104361	LiPydomics		-0.0183	-0.526713
747.504	99.66	267.48	PA(40:6)_[M-H]-	747.496	267	10.0335	0.179775	LiPydomics		-0.0062	-0.0901711
745.481	98.05	265.09	PA(40:7)_[M-H]-	745.481	265.8	0.938991	0.267118	LiPydomics		-0.0187	-0.660734
766.541	102.35	271.34	PE(18:0/20:4)_[M-H]-	766.539	271.9	3.39187	0.205958	LiPydomics		0.0537	0.607747
690.509	92.98	257.85	PE(32:0)_[M-H]-	690.507	258.8	2.60678	0.367079	LiPydomics		-0.0307	-0.881391
688.497	92.12	256.55	PE(32:1)_[M-H]-	688.492	257.4	7.4075	0.330225	LiPydomics		-0.022	-0.830842
718.54	96.9	263.57	PE(34:0)_[M-H]-	718.539	265	1.39171	0.539623	LiPydomics		-0.0276	-0.542491
716.525	96.1	262.38	PE(34:1)_[M-H]-	716.523	263.6	3.34951	0.462822	LiPydomics		-0.0427	-0.710651
714.51	95.28	261.15	PE(34:2)_[M-H]-	714.507	262.2	2.93909	0.400458	LiPydomics		-0.02	-0.781026
742.541	99.45	267.21	PE(36:2)_[M-H]-	742.539	268.4	2.55879	0.443368	LiPydomics		-0.0242	-0.712811
740.522	98.53	265.85	PE(36:3)_[M-H]-	740.523	267.1	0.810238	0.46799	LiPydomics		-0.0053	-0.437416
738.51	97.92	264.95	PE(36:4)_[M-H]-	738.507	265.7	3.2498	0.282273	LiPydomics		0.0071	0.231255
772.586	104.9	275.05	PE(38:1)_[M-H]-	772.586	275.8	1.03548	0.271936	LiPydomics		-0.0253	-0.702379
770.569	103.7	273.3	PE(38:2)_[M-H]-	770.57	274.5	1.81684	0.437158	LiPydomics		-0.0248	-0.961518	*
768.551	102.86	272.08	PE(38:3)_[M-H]-	768.554	273.2	3.90343	0.409956	LiPydomics		0.0098	0.276801
764.523	101.25	269.72	PE(38:5)_[M-H]-	764.523	270.6	0.392402	0.325203	LiPydomics		0.0247	0.77754
762.51	100.95	269.29	PE(38:6)_[M-H]-	762.507	269.3	3.93439	0.00371333	LiPydomics		0.0552	0.910746	*
796.579	107.43	278.57	PE(40:3)_[M-H]-	796.586	279.2	7.78322	0.225645	LiPydomics		-0.0068	-0.459834
794.564	106.87	277.77	PE(40:4)_[M-H]-	794.57	277.9	7.55125	0.0467794	LiPydomics		-0.0001	-0.00324966
792.552	105.9	276.37	PE(40:5)_[M-H]-	792.554	276.6	2.90201	0.0831526	LiPydomics		0.0063	0.182139
790.541	105.52	275.83	PE(40:6)_[M-H]-	790.539	275.3	2.40342	0.192517	LiPydomics		0.0411	0.684271
788.526	104.66	274.58	PE(40:7)_[M-H]-	788.523	274	3.80458	0.211679	LiPydomics		0.0185	0.476005
820.582	110.53	282.88	PE(42:5)_[M-H]-	820.586	282.5	4.26525	0.134513	LiPydomics		0.0096	0.559633
816.549	108.99	280.69	PE(42:7)_[M-H]-	816.554	280	6.36822	0.246429	LiPydomics		-0.0176	-0.856456
722.513	97.65	264.67	PE(p36:4)_[M-H]-	722.513	265	0.69203	0.124528	LiPydomics		0.0216	0.778708
750.539	101.45	270.12	PE(p38:4)_[M-H]-	750.544	270.6	6.5286	0.177384	LiPydomics		0.0208	0.58888
746.516	100.21	268.31	PE(p38:6)_[M-H]-	746.513	268.6	4.82242	0.107967	LiPydomics		0.0573	0.79217
780.586	106.33	277.08	PE(p40:3)_[M-H]-	780.591	277.2	5.89297	0.04329	LiPydomics		-0.0002	-0.0138068
778.571	105.8	276.32	PE(p40:4)_[M-H]-	778.575	276.2	5.52291	0.0434468	LiPydomics		0.0138	0.467503
776.557	104.95	275.09	PE(p40:5)_[M-H]-	776.559	275.4	3.47688	0.112564	LiPydomics		0.0266	0.69926
774.545	104.62	274.62	PE(p40:6)_[M-H]-	774.544	274.3	1.42019	0.116661	LiPydomics		0.0437	0.731329
772.529	103.35	272.77	PE(p40:7)_[M-H]-	772.528	273.2	1.68279	0.157394	LiPydomics		0.0393	0.961124	*
804.587	109.52	281.54	PE(p42:5)_[M-H]-	804.591	280.5	4.47432	0.370766	LiPydomics		0.0079	0.472635
800.544	108.2	279.66	PE(p42:7)_[M-H]-	800.559	278.5	19.4864	0.416517	LiPydomics		-0.006	-0.502407
777.556	104.86	274.95	PG(36:0)_[M-H]-	777.565	277.4	10.803	0.883201	LiPydomics		0.009	0.395818
775.547	104.63	274.63	PG(36:1)_[M-H]-	775.549	276.1	2.192	0.532416	LiPydomics		0.0318	0.731921
773.528	103.46	272.92	PG(36:2)_[M-H]-	773.533	274.8	6.33457	0.684134	LiPydomics		0.0216	0.89877
885.553	117.87	292.91	PI(18:0/20:4)_[M-H]-	885.549	291.9	3.61358	0.346009	LiPydomics		-0.1614	-0.95322	*
807.5	107.69	278.87	PI(32:1)_[M-H]-	807.502	278.5	2.35293	0.132855	LiPydomics		-0.011	-0.900462	*
837.545	112.66	285.83	PI(34:0)_[M-H]-	837.549	285.7	5.01463	0.0455023	LiPydomics		0.0001	0.0116186
835.535	112.16	285.12	PI(34:1)_[M-H]-	835.534	284.3	1.43621	0.288428	LiPydomics		0.0281	0.812458
833.52	111.01	283.49	PI(34:2)_[M-H]-	833.518	282.9	2.03955	0.208554	LiPydomics		-0.0102	-0.521617
861.547	114.92	288.89	PI(36:2)_[M-H]-	861.55	288.8	3.24996	0.0311634	LiPydomics		-0.0211	-0.915997	*
859.533	113.99	287.58	PI(36:3)_[M-H]-	859.534	287.4	1.39611	0.0626305	LiPydomics		-0.0408	-0.89758
857.52	113.3	286.61	PI(36:4)_[M-H]-	857.518	286	2.91539	0.213287	LiPydomics		-0.0743	-0.883609
855.506	112.55	285.55	PI(36:5)_[M-H]-	855.502	284.6	3.97427	0.333802	LiPydomics		-0.0187	-0.893146
889.572	119.13	294.65	PI(38:2)_[M-H]-	889.581	294.7	10.6792	0.0169664	LiPydomics		-0.0289	-0.934907	*
887.562	118.36	293.58	PI(38:3)_[M-H]-	887.565	293.3	3.38003	0.0954654	LiPydomics		-0.088	-0.953063	*
883.537	116.69	291.26	PI(38:5)_[M-H]-	883.534	290.6	3.735	0.227116	LiPydomics		-0.0535	-0.591789
881.521	116.03	290.34	PI(38:6)_[M-H]-	881.519	289.3	2.94946	0.359488	LiPydomics		-0.019	-0.755615
911.563	121.45	297.76	PI(40:5)_[M-H]-	911.566	296.6	2.52313	0.391099	LiPydomics		-0.0128	-0.625444
909.548	120.82	296.89	PI(40:6)_[M-H]-	909.55	295.2	1.53922	0.572493	LiPydomics		-0.0168	-0.663202
867.543	114.91	288.84	PI(p38:5)_[M-H]-	867.539	287.4	4.84128	0.501044	LiPydomics		0.03	0.953167	*
967.518	126.37	304.24	PIP(38:3)_[M-H]-	967.532	306.3	14.7799	0.672543	HMDB		-0.003	-0.202887
965.52	127.52	305.82	PIP(38:4)_[M-H]-	965.516	307.5	4.03929	0.546341	HMDB		0.0507	0.972961	*
834.532	112.15	285.12	PS(18:0/22:6)_[M-H]-	834.529	284.4	3.71467	0.253165	LiPydomics		0.0389	0.822698
760.515	103.32	272.81	PS(34:1)_[M-H]-	760.513	272.8	2.36682	0.00366569	LiPydomics		-0.0087	-0.625998
810.53	109.41	281.34	PS(38:4)_[M-H]-	810.529	281.1	2.34415	0.0853789	LiPydomics		0.0143	0.757854
838.56	113.54	287.07	PS(40:4)_[M-H]-	838.56	287	0.119252	0.0243902	LiPydomics		-0.0056	-0.229496
836.54	112.46	285.55	PS(40:5)_[M-H]-	836.544	285.7	4.66204	0.0525026	LiPydomics		0.009	0.501599
832.516	110.87	283.29	PS(40:7)_[M-H]-	832.513	283.1	3.48343	0.0671141	LiPydomics		-0.0083	-0.426625
828.478	109.15	280.84	PS(40:9)_[M-H]-	828.482	280.5	3.86249	0.121212	LiPydomics		-0.0106	-0.634112
858.524	113.38	286.72	PS(42:8)_[M-H]-	858.529	287.4	5.24153	0.236604	LiPydomics		-0.0561	-0.937748	*
856.513	112.82	285.93	PS(42:9)_[M-H]-	856.513	286.1	0.583762	0.0594198	LiPydomics		-0.0455	-0.976057	*
910.556	121.01	297.15	PS(46:10)_[M-H]-	910.56	295.2	5.16166	0.660569	LiPydomics		-0.0136	-0.745478
822.563	111.96	284.92	PS(p40:4)_[M-H]-	822.565	284.2	2.30985	0.253343	LiPydomics		-0.0057	-0.409888
