## Supplemental Table S2 for "MALDI-IM-MS Imaging of Brain Sterols and Lipids in a Mouse Model of Smith-Lemli-Opitz Syndrome"

### Sheet: Sheet1
Isobaric Pair	m/z	Drift Time (bins)	CCS (Å2)	ID	Δ(m/z) (%)	Δ(CCS) (%)
1	524.279	66.05	215.91	LPE(22:6)_[M-H]-	4.4442e-05	0.033162
	524.302	70.25	223.07	LPS(18:0)_[M-H]-
2	703.472	94.8	260.51	PG(p32:1)_[M-H]-	8.03159e-05	0.00399217
	703.529	95.48	261.55	PA(36:0)_[M-H]-
3	772.529	103.35	272.77	PE(p40:7)_[M-H]-	7.37836e-05	0.00835869
	772.586	104.9	275.05	PE(38:1)_[M-H]-
4	794.547	113.4	287.18	PC(34:1)_[M+Cl]-	2.11441e-05	-0.0327669
	794.564	106.87	277.77	PE(40:4)_[M-H]-
5	857.52	113.3	286.61	PI(36:4)_[M-H]-	5.83076e-05	0.0405429
	857.571	121.55	298.23	PG(44:7)_[M-H-H2O]-
6	883.537	116.69	291.26	PI(38:5)_[M-H]-	5.70435e-05	0.0385223
	883.587	124.74	302.48	PG(46:8)_[M-H-H2O]-
8	520.326	73.5	233.04	LPC(18:2)_[M+H]+	0.000370729	0.0789135
	520.519	85.71	251.43	Cer(d34:1)_[M+H-H2O]+
